# Atom-level Machine Learning of Protein-Glycan Interactions and Cross-chiral Recognition in Glycobiology

**DOI:** 10.1101/2025.01.21.633632

**Authors:** Eric J. Carpenter, Chuanhao Peng, Sheng-Kai Wang, Russell Greiner, Ratmir Derda

## Abstract

Cross-chiral recognition in glycobiology is the interactions between biologically conventional proteins and the enantiomers of biological glycans (e.g., L-proteins binding with L-hexoses) from organisms across all kingdoms of life. By symmetry, it also describes the interactions of chirally mirrored proteins with normal D-glycans. Knowledge of cross-chiral recognition is critical to understanding the potential interactions of existing life forms with artificial mirror-life forms, but currently known rules of protein-glycan interaction are insufficient. To build a methodology for learning such interactions, we used machine learned models that can predict binding strength between a set of proteins and glycans represented as graphs of atoms, rather than monosaccharides. Atomic *q*-gram and Morgan fingerprint (MF) based representation of glycans made it possible to train ML models that predict lectin binding properties of glycans, glycomimetic compounds, and enantiomers of all natural glycans. Critical to this training was merging disparate data—some with relative fluorescence units (RFU) from glycan microarrays and others with *K*_d_ values from ITC—using a universal “fraction bound” parameter *f* at a specific lectin concentration. A fully-connected neural network architecture, MCNet takes a MF and concentration (C) as inputs and returns *f* for 147 lectins. Performance of MCNet is comparable to the GlyNet models, and by proxy to other state-of-the art models that predict strength of protein-glycan interactions. MCNet effectively predicts binding of glycomimetic compounds to Galectins 1, 3, and 7. Breaking from a monosaccharide-based description makes it possible for MCNet to predict cross-chiral recognition. We employed a Liquid Glycan Array to validate some predictions, such as the lack of interactions of L-mannose with D-mannose binding lectins, purified ConA, and DC-SIGN displayed on cells, and weak binding of L-Man to galactose-binding lectins and L-Glc binding by canonical fucose binding lectins. MCNet’s atom-level input makes it possible to agglomerate protein-glycan data from diverse glycans across all kingdoms of life and non-glycan structures (e.g. glycomimetic compounds). The universal fraction bound parameter makes it possible to unify disparate quantitative observations (*K*_d_/*IC*_50_, RFU, chromatographic retention times, etc.). We believe that such an approach will facilitate a merger of knowledge from diverse glycobiology datasets and predict protein interactions with uncommon/unnatural glycans not attainable from current ML models.
