## Supplementary material for "Atom-level Machine Learning of Protein-Glycan Interactions and Cross-chiral Recognition in Glycobiology": Models: SMILES-GM.txt

Name	SMILES
Biovia-002	Cc1ccc(C[C@@H]2O[C@H](CO)[C@H](O)[C@H](n3cc(COc4ccccc4C(=O)O)nn3)[C@H]2O)cc1
Biovia-003	Cc1ccc(C[C@@H]2O[C@H](CO)[C@H](O)[C@H](n3cc(COc4cc([N+](=O)[O-])ccc4C(=O)O)nn3)[C@H]2O)cc1
Biovia-004	Cc1ccc(C[C@@H]2O[C@H](CO)[C@H](O)[C@H](n3cc(COc4cc(N)ccc4C(=O)O)nn3)[C@H]2O)cc1
Biovia-005	COC(=O)c1ccccc1OCc1cn([C@@H]2[C@@H](O)[C@H](Cc3ccc(C)cc3)O[C@H](CO)[C@@H]2O)nn1
Biovia-006	COC(=O)c1ccc([N+](=O)[O-])cc1OCc1cn([C@@H]2[C@@H](O)[C@H](Cc3ccc(C)cc3)O[C@H](CO)[C@@H]2O)nn1
Biovia-007	COC(=O)c1ccc(N)cc1OCc1cn([C@@H]2[C@@H](O)[C@H](Cc3ccc(C)cc3)O[C@H](CO)[C@@H]2O)nn1
Biovia-008	COC(=O)c1ccc(NC(C)=O)cc1OCc1cn([C@@H]2[C@@H](O)[C@H](Cc3ccc(C)cc3)O[C@H](CO)[C@@H]2O)nn1
Biovia-009	Cc1ccc(C[C@@H]2O[C@H](CO)[C@H](O)[C@H](n3cc(COc4ccccc4CO)nn3)[C@H]2O)cc1
Biovia-010	Cc1ccc(C[C@@H]2O[C@H](CO)[C@H](O)[C@H](n3cc(COc4ccccc4N)nn3)[C@H]2O)cc1
Biovia-011	CC(=O)Nc1ccccc1OCc1cn([C@@H]2[C@@H](O)[C@H](Cc3ccc(C)cc3)O[C@H](CO)[C@@H]2O)nn1
Biovia-012	Cc1ccc(C[C@@H]2O[C@H](CO)[C@H](O)[C@H](n3cc(COc4ccccc4NS(C)(=O)=O)nn3)[C@H]2O)cc1
Biovia-013	Cc1ccc(C[C@@H]2O[C@H](CO)[C@H](O)[C@H](n3cc(COc4ccccc4O)nn3)[C@H]2O)cc1
Biovia-014	Cc1ccc(C[C@@H]2O[C@H](CO)[C@H](O)[C@H](n3cc(COc4cccc5ccc(C(=O)O)nc45)nn3)[C@H]2O)cc1
Biovia-015	CC(=O)Nc1ccc(NC(C)=O)c(OCc2cn([C@@H]3[C@@H](O)[C@H](Cc4ccc(C)cc4)O[C@H](CO)[C@@H]3O)nn2)c1
Biovia-016	CC(=O)Nc1cccc(OCc2cn([C@@H]3[C@@H](O)[C@H](Cc4ccc(C)cc4)O[C@H](CO)[C@@H]3O)nn2)c1
Biovia-017	Cc1ccc(C[C@@H]2O[C@H](CO)[C@H](O)[C@H](n3cc(COc4ccccc4NC(=O)Cc4ccccc4)nn3)[C@H]2O)cc1
Biovia-018	COC(=O)c1ccc2cccc(OCc3cn([C@@H]4[C@@H](O)[C@H](Cc5ccc(C)cc5)O[C@H](CO)[C@@H]4O)nn3)c2n1
Biovia-019	Cc1ccc(C[C@@H]2O[C@H](CO)[C@H](O)[C@H](n3cc(COc4ccccc4NC(=O)C4CC4)nn3)[C@H]2O)cc1
Biovia-020	Cc1ccc(C[C@@H]2O[C@H](CO)[C@H](O)[C@H](n3cc(COc4ccccc4)nn3)[C@H]2O)cc1
Biovia-021	CC(=O)Nc1ccc(OCc2cn([C@@H]3[C@@H](O)[C@H](Cc4ccc(C)cc4)O[C@H](CO)[C@@H]3O)nn2)c([N+](=O)[O-])c1
Biovia-024	CC(=O)Nc1ccccc1OCc1cn([C@@H]2[C@@H](O)[C@@H](Sc3ccc(Cl)c(Cl)c3)O[C@H](CO)[C@@H]2O)nn1
Biovia-025	OC[C@H]1O[C@@H](S[C@@H]2O[C@H](CO)[C@H](O)[C@H](n3cc(-c4cccc(F)c4)nn3)[C@@H]2O)[C@H](O)[C@@H](n2cc(-c3cccc(F)c3)nn2)[C@H]1O
Biovia-042	Cc1ccc(S[C@@H]2O[C@@H](CO)[C@H](O)[C@H](n3cc(-c4ccccc4F)nn3)[C@@H]2O)cc1
Biovia-043	Cc1ccc(S[C@@H]2O[C@@H](CO)[C@H](O)[C@H](n3cc(-c4cccc(Cl)c4)nn3)[C@@H]2O)cc1
Biovia-044	Cc1ccc(S[C@@H]2O[C@@H](CO)[C@H](O)[C@H](n3cc(-c4cccc(F)c4)nn3)[C@@H]2O)cc1
Biovia-045	Cc1ccc(S[C@@H]2O[C@@H](CO)[C@H](O)[C@H](n3cc(-c4ccc(Br)cc4)nn3)[C@@H]2O)cc1
Biovia-046	Cc1ccc(S[C@@H]2O[C@@H](CO)[C@H](O)[C@H](n3cc(-c4ccc(Cl)cc4)nn3)[C@@H]2O)cc1
Biovia-047	Cc1ccc(S[C@@H]2O[C@@H](CO)[C@H](O)[C@H](n3cc(-c4ccc(Cl)c(Cl)c4)nn3)[C@@H]2O)cc1
Biovia-048	Cc1ccc(S[C@@H]2O[C@@H](CO)[C@H](O)[C@H](n3cc(-c4ccc(F)cc4)nn3)[C@@H]2O)cc1
Biovia-049	Cc1ccc(S[C@@H]2O[C@@H](CO)[C@H](O)[C@H](n3cc(-c4ccc(F)c(C)c4)nn3)[C@@H]2O)cc1
Biovia-050	Cc1ccc(S[C@@H]2O[C@@H](CO)[C@H](O)[C@H](n3cc(-c4ccc(F)c(F)c4)nn3)[C@@H]2O)cc1
Biovia-051	Cc1ccc(S[C@@H]2O[C@@H](CO)[C@H](O)[C@H](n3cc(-c4cc(F)cc(F)c4)nn3)[C@@H]2O)cc1
Biovia-052	Cc1ccc(S[C@@H]2O[C@@H](CO)[C@H](O)[C@H](n3cc(-c4cc(F)c(F)c(F)c4)nn3)[C@@H]2O)cc1
Biovia-054	O=C(O)c1ccc2ccc(CO[C@@H]3[C@@H](O)[C@@H](Sc4ccc(Cl)c(Cl)c4)O[C@H](CO)[C@@H]3O)nc2c1
Biovia-076	O=C(Nc1ccc(O)cc1)S[C@@H]1O[C@@H](CO)[C@H](O)[C@H](n2cc(-c3cc(F)c(F)c(F)c3)nn2)[C@@H]1O
Biovia-077	Cc1ccc(NCC#N)cc1S[C@@H]1O[C@@H](CO)[C@H](O)[C@H](n2cc(-c3cc(F)c(F)c(F)c3)nn2)[C@@H]1O
Biovia-080	OC[C@@H]1O[C@H](Sc2cncc(Br)c2)[C@@H](O)[C@@H](n2cc(-c3cc(F)c(F)c(F)c3)nn2)[C@H]1O
Biovia-084	COc1ccc(O)c(S[C@@H]2O[C@@H](CO)[C@H](O)[C@H](n3cc(-c4cc(F)c(F)c(F)c4)nn3)[C@@H]2O)c1
Biovia-086	C[C@H]1O[C@@H](S[C@@H]2O[C@@H](CO)[C@H](O)[C@H](n3cc(-c4cccc(F)c4)nn3)[C@@H]2O)[C@H](O)[C@H](n2cc(-c3cccc(F)c3)nn2)[C@H]1O
Biovia-092	OC[C@@H]1O[C@@H](S[C@@H]2O[C@H](CO)[C@H](O)[C@@H](n3cc(-c4ccccn4)nn3)[C@H]2O)[C@@H](O)[C@@H](n2cc(-c3cc(F)c(F)c(F)c3)nn2)[C@H]1O
Biovia-105	O=C(O)c1ccc2ccc(CO[C@H]3[C@@H](O)[C@H](CO)O[C@H](Sc4ccc(Cl)c(Cl)c4)[C@H]3O)nc2c1
Biovia-106	CO[C@@H]1O[C@@H](CO)[C@H](O)[C@H](OCc2ccc3ccccc3n2)[C@@H]1O
Biovia-107	CO[C@@H]1O[C@@H](CO)[C@H](O)[C@H](OCc2ccc3cc(C(=O)O)ccc3n2)[C@@H]1O
Biovia-108	COC(=O)c1ccc2nc(CO[C@@H]3[C@H](O)[C@H](OC)O[C@@H](CO)[C@@H]3O)ccc2c1
Biovia-109	CO[C@@H]1O[C@@H](CO)[C@H](O)[C@H](OCc2ccc3cc(Cl)ccc3n2)[C@@H]1O
Biovia-110	CO[C@@H]1O[C@@H](CO)[C@H](O)[C@H](OCc2ccc3cc(F)ccc3n2)[C@@H]1O
Biovia-111	CO[C@@H]1O[C@@H](CO)[C@H](O)[C@H](OCc2ccc3ccc(C(=O)O)cc3n2)[C@@H]1O
Biovia-112	COC(=O)c1ccc2ccc(CO[C@@H]3[C@H](O)[C@H](OC)O[C@@H](CO)[C@@H]3O)nc2c1
Biovia-113	CO[C@@H]1O[C@@H](CO)[C@H](O)[C@H](OCc2ccc3cc(F)c(F)cc3n2)[C@@H]1O
Biovia-114	CO[C@@H]1O[C@@H](CO)[C@H](O)[C@H](OCc2cc(Cl)c3cc(C(F)(F)F)ccc3n2)[C@@H]1O
Biovia-115	CO[C@@H]1O[C@@H](CO)[C@H](O)[C@H](OCc2cc(Cl)c3ccc(C(F)(F)F)cc3n2)[C@@H]1O
Biovia-116	CO[C@@H]1O[C@@H](CO)[C@H](O)[C@H](OCc2cc(Cl)c3cccc(F)c3n2)[C@@H]1O
Biovia-117	CCc1cc2c3c(c1CC)O[C@H](CO)[C@H](O)[C@@H]3OC2
Biovia-119	CCCNC(=O)c1cn([C@@H]2O[C@H](CO)[C@@H](O)[C@H](O)[C@@H]2O)nn1
Biovia-120	CNC(=O)c1cn([C@@H]2[C@H](O)[C@H](O/N=C/c3c[nH]c4ccccc34)O[C@@H](CO)[C@@H]2O)nn1
Biovia-121	OC[C@@H]1O[C@@H](O/N=C/c2c[nH]c3ccccc23)[C@@H](O)[C@@H](n2cc(-c3ccccc3)nn2)[C@H]1O
Biovia-122	COC(=O)c1cc(C(=O)O[C@@H]2[C@H](O)[C@H](OC)O[C@@H](CO)[C@@H]2O)c2ccccn12
Biovia-123	COC(=O)c1cc(C(=O)O[C@@H]2[C@H](O)[C@H](OC)O[C@@H](CO)[C@@H]2O)c2cc(C(C)=O)ccn12
Biovia-124	COC(=O)c1cc(C(=O)O[C@@H]2[C@H](O)[C@H](OC)O[C@@H](CO)[C@@H]2O)c2cc(C(F)(F)F)ccn12
Biovia-125	COC(=O)c1ccn2c(C(=O)OC)cc(C(=O)O[C@@H]3[C@H](O)[C@H](OC)O[C@@H](CO)[C@@H]3O)c2c1
Biovia-126	COC(=O)c1cc(C(=O)O[C@@H]2[C@H](O)[C@H](OC)O[C@@H](CO)[C@@H]2O)c2cc(C)ccn12
Biovia-129	CO[C@@H]1O[C@@H](CO)[C@H](O)[C@H](OCC/C(=N/S(=O)(=O)c2ccccc2)NCc2ccccc2)[C@@H]1O
Biovia-130	COc1cccc(OC)c1CC#Cc1ccc(CO[C@@H]2[C@H](O)[C@H](OC)O[C@@H](CO)[C@@H]2O)cc1
Biovia-131	C=CCCC#Cc1ccc(CO[C@@H]2[C@H](O)[C@H](OC)O[C@@H](CO)[C@@H]2O)cc1
Biovia-132	CO[C@@H]1O[C@@H](CO)[C@H](O)[C@H](OCc2ccc(C#CCO)cc2)[C@@H]1O
Biovia-136	CO[C@@H]1O[C@@H](CO)[C@H](O[C@@H]2O[C@@H](CO)[C@H](O)[C@H](NC(N)=S)[C@@H]2O)[C@H](O)[C@@H]1NC(C)=O
Biovia-137	CNC(=S)N[C@@H]1[C@H](O)[C@H](O[C@@H]2[C@H](O)[C@H](NC(C)=O)[C@H](OC)O[C@H]2CO)O[C@@H](CO)[C@@H]1O
Biovia-138	CO[C@@H]1O[C@@H](CO)[C@H](O[C@@H]2O[C@@H](CO)[C@H](O)[C@H](NC(=S)NC3CCCCC3)[C@@H]2O)[C@H](O)[C@@H]1NC(C)=O
Biovia-139	C=CCNC(=S)N[C@@H]1[C@H](O)[C@H](O[C@@H]2[C@H](O)[C@H](NC(C)=O)[C@H](OC)O[C@H]2CO)O[C@@H](CO)[C@@H]1O
Biovia-140	CO[C@@H]1O[C@@H](COC(C)=O)[C@H](O[C@@H]2O[C@@H](CO)[C@H](O)[C@H](n3cc(-c4ccc5ccccc5c4)nn3)[C@@H]2O)[C@H](OC(C)=O)[C@@H]1NC(C)=O
Biovia-143	O=[N+]([O-])c1cc([N+](=O)[O-])c(S[C@@H]2O[C@@H](CO)[C@H](O)[C@H](O)[C@@H]2O)cc1S[C@@H]1O[C@@H](CO)[C@H](O)[C@H](O)[C@@H]1O
Biovia-144	O=[N+]([O-])c1cc([N+](=O)[O-])c(S[C@@H]2O[C@@H](CO)[C@H](O)[C@H](O)[C@@H]2O)cc1SCc1ccccc1
Biovia-161	CC(=O)OC[C@@H]1O[C@@H](Oc2ccc([N+](=O)[O-])cc2)[C@@H](OC(C)=O)[C@@H](OC(C)=O)[C@H]1O
Biovia-163	CC(=O)OC[C@@H]1O[C@@H](Sc2ccc([N+](=O)[O-])cc2)[C@@H](OC(C)=O)[C@@H](OC(C)=O)[C@H]1O
Biovia-166	CC(=O)OC[C@@H]1O[C@@H](Sc2ccc3ccccc3c2)[C@@H](OC(C)=O)[C@@H](OC(C)=O)[C@H]1O
Biovia-168	COc1ccc(S[C@@H]2O[C@@H](COC(C)=O)[C@H](O)[C@H](OC(C)=O)[C@@H]2OC(C)=O)cc1
Biovia-170	O=C(O)c1ccc2nc(CO[C@H]3[C@@H](O)[C@H](CO)O[C@H](Sc4ccc(Cl)c(Cl)c4)[C@H]3O)ccc2c1
Biovia-175	CCCCNC(=O)c1cn([C@@H]2[C@@H](O)[C@@H](CO)O[C@@H](S[C@@H]3O[C@@H](CO)[C@H](O)[C@H](n4cc(C(=O)NCCCC)nn4)[C@@H]3O)[C@@H]2O)nn1
Biovia-177	O=c1oc2cc(O)ccc2cc1CO[C@@H]1[C@@H](O)[C@@H](CO)O[C@@H](S[C@@H]2O[C@@H](CO)[C@H](O)[C@H](OCc3cc4ccc(O)cc4oc3=O)[C@@H]2O)[C@@H]1O
Biovia-179	N#Cc1ccc(S[C@@H]2O[C@@H](CO)[C@H](O)[C@H](n3cc(-c4cc(F)c(F)c(F)c4)nn3)[C@@H]2O)cc1Cl
Biovia-184	C[Si](C)(C)c1cc2c3c(c1)O[C@H](CO)[C@H](O)[C@@H]3OC2
Biovia-185	CC#Cc1cc2c3c(c1C#CC)O[C@H](CO)[C@H](O)[C@@H]3OC2
Biovia-186	OC[C@H]1Oc2c(Cc3ccccc3)c(Cc3ccccc3)cc3c2[C@@H](OC3)[C@H]1O
Biovia-187	CCCc1cc2c3c(c1CCC)O[C@H](CO)[C@H](O)[C@@H]3OC2
Biovia-188	OC[C@H]1Oc2c(I)c(I)cc3c2[C@@H](OC3)[C@H]1O
Biovia-189	OC[C@H]1Oc2cc(-c3ccc(F)cc3)cc3c2[C@@H](OC3)[C@H]1O
Biovia-190	OC[C@H]1Oc2cc(Cc3ccccc3)cc3c2[C@@H](OC3)[C@H]1O
Biovia-191	OC[C@H]1Oc2cc(I)cc3c2[C@@H](OC3)[C@H]1O
Biovia-192	OCc1ccc(Oc2cc3c4c(c2)O[C@H](CO)[C@H](O)[C@@H]4OC3)cc1
Biovia-193	O=c1oc2ccc(F)c(F)c2cc1CO[C@@H]1[C@@H](O)[C@@H](CO)O[C@@H](S[C@@H]2O[C@@H](CO)[C@H](O)[C@H](OCc3cc4c(F)c(F)ccc4oc3=O)[C@@H]2O)[C@@H]1O
Biovia-194	O=c1oc2ccc(F)cc2cc1CO[C@@H]1[C@@H](O)[C@@H](CO)O[C@@H](S[C@@H]2O[C@@H](CO)[C@H](O)[C@H](OCc3cc4cc(F)ccc4oc3=O)[C@@H]2O)[C@@H]1O
Biovia-195	CC#Cc1ccc2c(c1)O[C@H](CO)[C@H](O)[C@@H]2O
Biovia-196	COP(=O)([O-])O[C@H]1[C@@H](NC(=O)c2ccc(C)cc2)[C@@H](O)[C@H](CO)O[C@H]1SC
Biovia-197	CS[C@@H]1O[C@@H](CO)[C@H](O)[C@H](NC(=O)c2ccc(C)cc2)[C@@H]1OP(=O)([O-])OCc1ccccc1
Biovia-199	CO[C@@H]1O[C@@H](CO)[C@H](O)[C@H](OCc2ccc3ccccc3c2)[C@@H]1O
Biovia-200	CO[C@@H]1O[C@@H](CO)[C@H](O[C@@H]2O[C@@H](CO)[C@H](O)[C@H](NC(=S)NCc3cccnc3)[C@@H]2O)[C@H](O)[C@@H]1NC(C)=O
Biovia-226	Cn1c(CO[C@@H]2[C@@H](O)[C@@H](Sc3ccc(Cl)c(Cl)c3)O[C@H](CO)[C@@H]2O)nc2ccc(C(=O)O)cc21
Biovia-238	OC[C@H]1O[C@H](Sc2cncc(Br)c2)[C@H](O)[C@@H](n2cc(-c3cc(F)c(F)c(F)c3)nn2)[C@H]1O
Biovia-301	CNc1ccccc1OCc1cn([C@@H]2[C@@H](O)[C@H](Cc3ccc(C)cc3)O[C@H](CO)[C@@H]2O)nn1
CID6134	OC[C@H]1O[C@@H](O[C@H]2[C@H](O)[C@@H](O)[C@H](O)O[C@@H]2CO)[C@H](O)[C@@H](O)[C@H]1O
CID76935	CO[C@H]1O[C@H](CO)[C@H](O)[C@H](O)[C@H]1O
CID94214	CO[C@@H]1O[C@H](CO)[C@H](O)[C@H](O)[C@H]1O
CID119138	OC[C@H]1O[C@@H](S[C@@H]2O[C@H](CO)[C@H](O)[C@H](O)[C@H]2O)[C@H](O)[C@@H](O)[C@H]1O
CID121942	CO[C@@H]1O[C@H](CO)[C@@H](O[C@@H]2O[C@H](CO)[C@H](O)[C@H](O)[C@H]2O)[C@H](O)[C@H]1O
CID439271	CC(=O)N[C@@H]1[C@@H](O)[C@H](O[C@@H]2O[C@H](CO)[C@H](O)[C@H](O)[C@H]2O)[C@@H](CO)O[C@H]1O
CID7315241	Cc1ccc(S[C@@H]2O[C@H](CO)[C@H](O)[C@H](O)[C@H]2O)cc1
CID7568471	CO[C@@H]1O[C@H](CO)[C@H](O)[C@H](O)[C@@H]1O
CID7568545	CO[C@@H]1O[C@H](CO)[C@H](O)[C@@H](O)[C@H]1O
CID10036019	CS[C@@H]1O[C@H](CO)[C@H](O)[C@H](O)[C@H]1O
CID10992961	CO[C@@H]1O[C@H](CO)[C@@H](O[C@@H]2O[C@H](CO)[C@H](O)[C@H](O)[C@H]2O)[C@H](O)[C@H]1NC(C)=O
CID11261867	CO[C@@H]1O[C@H](CO)[C@@H](O[C@@H]2O[C@H](CO)[C@H](O)[C@H](NC(=O)c3cc4ccccc4cc3C(=O)O)[C@H]2O)[C@H](O)[C@H]1NC(C)=O
CID11493782	CS[C@@H]1O[C@H](CO)[C@H](O)[C@H](n2cc(-c3ccccc3)nn2)[C@H]1O
CID11502545	CS[C@@H]1O[C@H](CO)[C@H](O)[C@H](n2cc(S(=O)(=O)c3ccc(C)cc3)nn2)[C@H]1O
CID11517290	CS[C@@H]1O[C@H](CO)[C@H](O)[C@H](n2cc(C(=O)NCCN3CCOCC3)nn2)[C@H]1O
CID11522330	CCCc1cn([C@H]2[C@@H](O)[C@@H](CO)O[C@@H](SC)[C@@H]2O)nn1
CID11534637	COc1cccc(C(=O)N[C@H]2[C@@H](O)[C@@H](CO)O[C@@H](S[C@@H]3O[C@H](CO)[C@H](O)[C@H](NC(=O)c4cccc(OC)c4)[C@H]3O)[C@@H]2O)c1
CID11541495	CNC(=O)c1cn([C@H]2[C@@H](O)[C@@H](CO)O[C@@H](S[C@@H]3O[C@H](CO)[C@H](O)[C@H](n4cc(C(=O)NC)nn4)[C@H]3O)[C@@H]2O)nn1
CID11544911	CS[C@@H]1O[C@H](CO)[C@H](O)[C@H](n2cc(-c3ccccc3F)nn2)[C@H]1O
CID11574591	CS[C@@H]1O[C@H](CO)[C@H](O)[C@H](n2cc(-c3ccc4ccccc4c3)nn2)[C@H]1O
CID11581280	CCCCNC(=O)c1cn([C@H]2[C@@H](O)[C@@H](CO)O[C@@H](SC)[C@@H]2O)nn1
CID11584252	CNC(=O)c1cn([C@H]2[C@@H](O)[C@@H](CO)O[C@@H](O[C@H]3[C@H](O)[C@@H](NC(C)=O)[C@H](OC)O[C@@H]3CO)[C@@H]2O)nn1
CID11588522	CS[C@@H]1O[C@H](CO)[C@H](O)[C@H](n2cc(C3(O)CCCCC3)nn2)[C@H]1O
CID11588587	CS[C@@H]1O[C@H](CO)[C@H](O)[C@H](n2cc(C(=O)NCCCO)nn2)[C@H]1O
CID11592187	O=C(N[C@H]1[C@@H](O)[C@@H](CO)O[C@@H](S[C@@H]2O[C@H](CO)[C@H](O)[C@H](NC(=O)c3ccccc3)[C@H]2O)[C@@H]1O)c1ccccc1
CID11608610	CS[C@@H]1O[C@H](CO)[C@H](O)[C@H](n2ccnn2)[C@H]1O
CID11617978	CS[C@@H]1O[C@H](CO)[C@H](O)[C@H](n2cc(-c3cccc4ccccc34)nn2)[C@H]1O
CID11631088	COC(=O)Cn1cc(C[C@@H]2O[C@H](CO)[C@H](O)[C@H](O)[C@H]2O)nn1
CID11631444	CS[C@@H]1O[C@H](CO)[C@H](O)[C@H](n2cc(-c3cccnc3)nn2)[C@H]1O
CID11652651	COC(=O)c1cn([C@H]2[C@@H](O)[C@@H](CO)O[C@@H](SC)[C@@H]2O)nn1
CID11675040	COc1ccc(-c2cn([C@H]3[C@@H](O)[C@@H](CO)O[C@@H](SC)[C@@H]3O)nn2)cc1
CID11675582	CS[C@@H]1O[C@H](CO)[C@H](O)[C@H](n2cc(C(=O)NCc3ccccc3)nn2)[C@H]1O
CID11696321	COc1cccc(-c2cn([C@H]3[C@@H](O)[C@@H](CO)O[C@@H](SC)[C@@H]3O)nn2)c1
CID11716704	CNC(=O)c1cn([C@H]2[C@@H](O)[C@@H](CO)O[C@@H](SC)[C@@H]2O)nn1
CID11953346	CN(C)CCNC(=O)COc1c2cccc1Cc1cccc(c1OCC(=O)NCCN(C)C)Cc1cccc(c1OCC(=O)NCCN(C)C)Cc1cccc(c1OCC(=O)NCCN(C)C)C2
CID24776270	CS[C@@H]1O[C@H](CO)[C@H](O)[C@H](NC(=O)c2ccc(C)cc2)[C@H]1OS(=O)(=O)O
CID24776272	CS[C@@H]1O[C@H](CO)[C@H](O)[C@H](NC(=O)c2ccc(C)cc2)[C@H]1OP(=O)(O)O
CID24776273	CS[C@@H]1O[C@H](CO)[C@H](O)[C@H](NC(=O)c2ccc(C)cc2)[C@H]1OP(=O)(O)OCc1ccccc1
CID24776274	CS[C@@H]1O[C@H](CO)[C@H](O)[C@H](NC(=O)c2ccc(C)cc2)[C@H]1OC(C)=O
CID24776276	CS[C@@H]1O[C@H](CO)[C@H](O)[C@H](NC(=O)c2ccc(C)cc2)[C@H]1O
CID24776277	CS[C@@H]1O[C@H](CO)[C@H](O)[C@H](O)[C@H]1OS(=O)(=O)O
CID24827330	CS[C@@H]1O[C@H](CO)[C@H](O)[C@H](NC(=O)c2ccc(C)cc2)[C@H]1OC(=O)c1ccccc1
CID25147695	COc1cccc(C(=O)O[C@H]2[C@@H](O)[C@@H](CO)O[C@@H](S[C@@H]3O[C@H](CO)[C@H](O)[C@H](OC(=O)c4cccc(OC)c4)[C@H]3O)[C@@H]2O)c1
CID25147708	O=C(O[C@H]1[C@@H](O)[C@@H](CO)O[C@@H](S[C@@H]2O[C@H](CO)[C@H](O)[C@H](OC(=O)c3cccc4ccccc34)[C@H]2O)[C@@H]1O)c1cccc2ccccc12
CID25179327	Cc1ccc(C(=O)O[C@H]2[C@@H](O)[C@@H](CO)O[C@@H](S[C@@H]3O[C@H](CO)[C@H](O)[C@H](OC(=O)c4ccc(C)cc4)[C@H]3O)[C@@H]2O)cc1
CID25179518	O=C(O[C@H]1[C@@H](O)[C@@H](CO)O[C@@H](S[C@@H]2O[C@H](CO)[C@H](O)[C@H](OC(=O)c3ccc4ccccc4c3)[C@H]2O)[C@@H]1O)c1ccc2ccccc2c1
CID25179521	O=C(O[C@H]1[C@@H](O)[C@@H](CO)O[C@@H](S[C@@H]2O[C@H](CO)[C@H](O)[C@H](OC(=O)c3ccccc3)[C@H]2O)[C@@H]1O)c1ccccc1
CID44409180	O=S(=O)(c1ccc2ccccc2c1)[C@@H]1O[C@H](CO)[C@@H](O[C@@H]2O[C@H](CO)[C@H](O)[C@H](O)[C@H]2O)[C@H](O)[C@H]1O
CID44561021	CO[C@@H]1O[C@H](CO)[C@H](O)[C@H](OC(=O)c2ccc(C)cc2)[C@@H]1OC(C)=O
CID44561585	CO[C@@H]1O[C@H](CO)[C@H](O)[C@H](OC(=O)c2ccc(C)cc2)[C@@H]1O
CID44561586	CO[C@@H]1O[C@H](CO)[C@H](O)[C@H](OC(=O)c2ccc(C)cc2)[C@@H]1OC(=O)c1ccc(C)cc1
CID44586822	O=C(N[C@@H]1[C@H](O)[C@H](CO)O[C@H](S[C@@H]2O[C@H](CO)[C@H](O)[C@H](NC(=O)c3ccc([N+](=O)[O-])cc3)[C@H]2O)[C@H]1O)c1ccc([N+](=O)[O-])cc1
CID44588155	O=C(N[C@H]1[C@@H](O)[C@@H](CO)O[C@@H](S[C@@H]2O[C@H](CO)[C@H](O)[C@H](NC(=O)c3ccc4ccccc4c3)[C@H]2O)[C@@H]1O)c1ccc2ccccc2c1
CID44588156	CO[C@@H]1O[C@H](CO)[C@@H](O[C@@H]2O[C@H](CO)[C@H](O)[C@H](NC(=O)c3cccc4ccccc34)[C@H]2O)[C@H](O)[C@H]1NC(C)=O
CID44588157	CO[C@@H]1O[C@H](CO)[C@@H](O[C@@H]2O[C@H](CO)[C@H](O)[C@H](O)[C@H]2O)[C@H](O)[C@H]1OC(=O)c1cccc2ccccc12
CID46905593	CC1=CC=C(C=C1)C(=O)N[C@H]2[C@H]([C@H](O[C@H]([C@@H]2O[P+](=O)O)SC)CO)O
CID49797472	CCN(CC)CC.CO[C@@H]1O[C@H](CO)[C@H](O)[C@H](OC(=O)c2ccc(C)cc2)[C@@H]1OS(=O)(=O)O
CID49797473	CCN(CC)CC.CC1=CC=C(C=C1)C(=O)O[C@H]2[C@H]([C@H](O[C@H]([C@H]2O[P+](=O)O)OC)CO)O
CID49797475	CCN(CC)CC.CO[C@@H]1O[C@H](CO)[C@H](O)[C@H](OC(=O)c2ccc(C)cc2)[C@@H]1OP(=O)(O)OCc1ccc(C)cc1
CID49797477	CCN(CC)CC.CO[C@@H]1O[C@H](CO)[C@H](O)[C@H](OC(=O)c2ccc(C)cc2)[C@@H]1OP(=O)(O)OC
CID52918117	CC(=O)N[C@H]1[C@@H](OCCCCCCCCCCCCS)O[C@H](CO)[C@@H](O[C@@H]2O[C@H](CO)[C@H](O)[C@H](O)[C@H]2O)[C@@H]1O
CID52941210	O=C(NCc1ccccc1)c1cn([C@H]2[C@@H](O)[C@@H](CO)O[C@@H](S[C@@H]3O[C@H](CO)[C@H](O)[C@H](n4cc(C(=O)NCc5ccccc5)nn4)[C@H]3O)[C@@H]2O)nn1
CID52941211	COCCNC(=O)c1cn([C@H]2[C@@H](O)[C@@H](CO)O[C@@H](S[C@@H]3O[C@H](CO)[C@H](O)[C@H](n4cc(C(=O)NCCOC)nn4)[C@H]3O)[C@@H]2O)nn1
CID52941275	CO[C@@H]1O[C@H](CO)[C@@H](O[C@@H]2O[C@H](CO)[C@H](O)[C@H](NC(=O)c3ccc4ccccc4c3)[C@H]2O)[C@H](O)[C@H]1NC(C)=O
CID52942790	CS[C@@H]1O[C@H](CO)[C@H](O)[C@H](n2nnc(C(N)=O)c2N)[C@H]1O
CID52942811	COc1cc(OC)cc(C(=O)N[C@@H]2[C@@H](O)[C@@H](S[C@@H]3O[C@H](CO)[C@H](O)[C@H](NC(=O)c4cc(OC)cc(OC)c4)[C@H]3O)O[C@H](CO)[C@@H]2O)c1
CID52943610	CCCCNC(=O)c1cn([C@H]2[C@@H](O)[C@@H](CO)O[C@@H](S[C@@H]3O[C@H](CO)[C@H](O)[C@H](n4cc(C(=O)NCCCC)nn4)[C@H]3O)[C@@H]2O)nn1
CID52943977	C=CCNC(=O)c1cn([C@H]2[C@@H](O)[C@@H](CO)O[C@@H](S[C@@H]3O[C@H](CO)[C@H](O)[C@H](n4cc(C(=O)NCC=C)nn4)[C@H]3O)[C@@H]2O)nn1
CID52944575	CS[C@@H]1O[C@H](CO)[C@H](O)[C@H](n2nncc2S(=O)(=O)c2ccc(C)cc2)[C@H]1O
CID52944831	CO[C@@H]1O[C@H](CO)[C@@H](O[C@@H]2O[C@H](CO)[C@H](O)[C@H](n3cc(C(=O)NCc4ccccc4)nn3)[C@H]2O)[C@H](O)[C@H]1NC(C)=O
CID52946042	CC(CNC(=O)C1=CN(N=N1)[C@H]2[C@H]([C@H](O[C@H]([C@@H]2O)S[C@H]3[C@@H]([C@H]([C@H]([C@H](O3)CO)O)N4C=C(N=N4)C(=O)NCC(C)O)O)CO)O)O
CID52947047	CNC(=O)c1nnn([C@H]2[C@@H](O)[C@@H](CO)O[C@@H](SC)[C@@H]2O)c1C(=O)NC
CID52947288	CO[C@@H]1O[C@H](CO)[C@@H](O[C@@H]2O[C@H](CO)[C@H](O)[C@H](n3cc(C(=O)Nc4cccc5ccccc45)nn3)[C@H]2O)[C@H](O)[C@H]1NC(C)=O
CID52948506	O=C(NCCc1ccccc1)c1cn([C@H]2[C@@H](O)[C@@H](CO)O[C@@H](S[C@@H]3O[C@H](CO)[C@H](O)[C@H](n4cc(C(=O)NCCc5ccccc5)nn4)[C@H]3O)[C@@H]2O)nn1
CID52948508	CS[C@@H]1O[C@H](CO)[C@H](O)[C@H](n2cc(CO)nn2)[C@H]1O
CID53316935	OC[C@H]1O[C@@H](O[C@H]2[C@H](O)C[C@@H](OCCCCCCCCCCCCS)O[C@@H]2CO)[C@H](O)[C@@H](O)[C@H]1O
CID53324865	OC[C@H]1O[C@@H](O[C@H]2[C@H](O)[C@@H](O)[C@H](OCCCCCCCCCCCCS)O[C@@H]2CO)[C@H](O)[C@@H](O)[C@H]1O
CID54768329	OC[C@H]1O[C@@H](SS[C@@H]2O[C@H](CO)[C@H](O)[C@H](O)[C@H]2O)[C@H](O)[C@@H](O)[C@H]1O
CID71562004	OC[C@H]1O[C@@H](S[C@@H]2O[C@H](CO)[C@H](O)[C@H](n3cc(-c4ccccc4)nn3)[C@H]2O)[C@H](O)[C@@H](n2cc(-c3ccccc3)nn2)[C@H]1O
CID71562125	OC[C@H]1O[C@@H](S[C@@H]2O[C@H](CO)[C@H](O)[C@H](n3cc(-c4cccc(O)c4)nn3)[C@H]2O)[C@H](O)[C@@H](n2cc(-c3cccc(O)c3)nn2)[C@H]1O
CID71562126	OC[C@H]1O[C@@H](S[C@@H]2O[C@H](CO)[C@H](O)[C@H](n3cc(-c4ccc(Oc5ccccc5)cc4)nn3)[C@H]2O)[C@H](O)[C@@H](n2cc(-c3ccc(Oc4ccccc4)cc3)nn2)[C@H]1O
CID71562245	[N-]=[N+]=NCCCO[C@@H]1O[C@H](CO)[C@@H](O[C@@H]2O[C@H](CO)[C@H](O)[C@H](OCc3ccc(Oc4ccccc4)cc3)[C@H]2O)[C@H](O)[C@H]1N1C(=O)c2ccccc2C1=O
CID71562246	[N-]=[N+]=NCCCO[C@@H]1O[C@H](CO)[C@@H](O[C@@H]2O[C@H](CO)[C@H](O)[C@H](OCc3ccc(Oc4ccccc4)cc3)[C@H]2O)[C@H](O)[C@H]1NC(=O)c1ccccc1
CID71562354	[N-]=[N+]=NCCCO[C@@H]1O[C@H](CO)[C@@H](O[C@@H]2O[C@H](CO)[C@H](O)[C@H](n3cc(-c4ccc(Oc5ccccc5)cc4)nn3)[C@H]2O)[C@H](O)[C@H]1N1C(=O)c2ccccc2C1=O
CID71562355	[N-]=[N+]=NCCCO[C@@H]1O[C@H](CO)[C@@H](O[C@@H]2O[C@H](CO)[C@H](O)[C@H](n3cc(-c4ccc(Oc5ccccc5)cc4)nn3)[C@H]2O)[C@H](O)[C@H]1NC(=O)c1ccccc1
CID71666586	COc1ccc2cc(CO[C@H]3[C@@H](O)[C@@H](CO)O[C@@H](S[C@@H]4O[C@H](CO)[C@H](O)[C@H](OCc5cc6ccc(OC)cc6oc5=O)[C@H]4O)[C@@H]3O)c(=O)oc2c1
CID71666730	O=c1oc2ccccc2cc1CO[C@H]1[C@@H](O)[C@@H](CO)O[C@@H](S[C@@H]2O[C@H](CO)[C@H](O)[C@H](OCc3cc4ccccc4oc3=O)[C@H]2O)[C@@H]1O
CID84973162	CO[C@@H]1O[C@H](CO)[C@@H](O[C@@H]2O[C@H](CO)[C@H](O)[C@H](O)[C@H]2O)[C@H](O)[C@@H]1NC(C)=O
CID117690143	O=c1oc2ccc(Cl)cc2cc1CO[C@H]1[C@@H](O)[C@@H](CO)O[C@@H](S[C@@H]2O[C@H](CO)[C@H](O)[C@H](OCc3cc4cc(Cl)ccc4oc3=O)[C@H]2O)[C@@H]1O
CID118436792	C1=CC(=CC(=C1)F)C2=CN(N=N2)[C@H]3[C@H]([C@H](OC([C@@H]3O)SC4[C@@H]([C@H]([C@H]([C@H](O4)CO)O)N5C=C(N=N5)C6=CC(=CC=C6)F)O)CO)O
CID118707317	Cc1ccc(S(=O)(=O)/N=c2\oc3ccccc3cc2CO[C@@H]2O[C@H](CO)[C@H](O)[C@H](O)[C@H]2O)cc1
CID118707318	Cc1ccc(S(=O)(=O)/N=c2\oc3ccccc3cc2CO[C@@H]2O[C@H](CO)[C@@H](O[C@@H]3O[C@H](CO)[C@H](O)[C@H](O)[C@H]3O)[C@H](O)[C@H]2O)cc1
CID118707319	CO[C@H]1O[C@H](CO)[C@H](O)[C@H](OCc2cc3ccccc3o/c2=N\S(=O)(=O)c2ccc(C)cc2)[C@H]1O
CID118707320	CO[C@H]1O[C@H](CO)[C@H](O)[C@H](OCc2cc3ccccc3o/c2=N\S(=O)(=O)c2ccc(C)cc2)[C@H]1OC(C)=O
CID118707321	CO[C@H]1O[C@H](CO)[C@H](O)[C@H](OCc2cc3ccccc3o/c2=N\S(=O)(=O)c2ccccc2)[C@H]1O
CID118707322	CO[C@H]1O[C@H](CO)[C@H](O)[C@H](OCc2cc3ccccc3o/c2=N\S(=O)(=O)c2ccccc2)[C@H]1OC(C)=O
CID118707323	CO[C@H]1O[C@H](CO)[C@H](O)[C@H](OCc2cc3ccccc3oc2=O)[C@H]1O
CID118714730	CC(=O)N[C@H]1[C@H](O)[C@@H](O[C@@H]2O[C@H](CO)[C@H](O)[C@H](NC(=O)c3ccccc3)[C@H]2O)[C@@H](CO)O[C@H]1O
CID118714731	COc1c(F)c(F)c(C(=O)N[C@H]2[C@@H](O)[C@@H](CO)O[C@@H](O[C@H]3[C@H](O)[C@@H](NC(C)=O)[C@H](O)O[C@@H]3CO)[C@@H]2O)c(F)c1F
CID121493958	OC[C@H]1O[C@@H](S[C@@H]2O[C@H](CO)[C@H](O)[C@H](n3cc(-c4ccsc4)nn3)[C@H]2O)[C@H](O)[C@@H](n2cc(-c3ccsc3)nn2)[C@H]1O
CID122181347	CO[C@H]1O[C@H](CO)[C@H](O)[C@H](OCc2cn([C@H](C(=O)O)[C@@H](C)O)nn2)[C@H]1O
CID122181348	CO[C@H]1O[C@H](CO)[C@H](O)[C@H](OCc2cn([C@@H](Cc3ccccc3)C(=O)O)nn2)[C@H]1O
CID122181349	CO[C@H]1O[C@H](CO)[C@H](O)[C@H](OCc2cn([C@@H](Cc3cc4ccccc4[nH]3)C(=O)O)nn2)[C@H]1O
CID122181350	CO[C@H]1O[C@H](CO)[C@H](O)[C@H](OCc2cn([C@@H](CCCCN)C(=O)O)nn2)[C@H]1O
CID122181351	CO[C@H]1O[C@H](CO)[C@H](O)[C@H](OCc2cn([C@@H](CC(=O)O)C(=O)O)nn2)[C@H]1O
CID122181352	CO[C@H]1O[C@H](CO)[C@H](O)[C@H](OCc2cn([C@@H](Cc3ccc(O)cc3)C(=O)O)nn2)[C@H]1O
CID122181353	OC[C@H]1O[C@@H](O[C@H]2[C@H](O)[C@@H](O)[C@H](OCCOCCOCCn3cc(CO[C@@H]4O[C@H](CO)[C@@H](O[C@@H]5O[C@H](CO)[C@H](O)[C@H](O)[C@H]5O)[C@H](O)[C@H]4O)nn3)O[C@@H]2CO)[C@H](O)[C@@H](O)[C@H]1O
CID122443352	N#Cc1ccc(S[C@H]2O[C@H](CO)[C@H](O)[C@H](n3cc(-c4cc(F)c(F)c(F)c4)nn3)[C@H]2O)cc1Cl
CID122443390	OC[C@H]1O[C@H](Sc2ccc(Cl)c(Cl)c2)[C@H](O)[C@@H](n2cc(-c3cc(F)c(F)c(F)c3)nn2)[C@H]1O
CID122443407	OC[C@H]1O[C@H](Sc2ccc(Cl)cc2)[C@H](O)[C@@H](n2cc(-c3cc(F)c(F)c(F)c3)nn2)[C@H]1O
CID122443411	OC[C@H]1O[C@H](Sc2cccc(Cl)c2Cl)[C@H](O)[C@@H](n2cc(-c3cc(F)c(F)c(F)c3)nn2)[C@H]1O
CID122443434	OC[C@H]1O[C@H](Sc2cccc(I)c2)[C@H](O)[C@@H](n2cc(-c3cc(F)c(F)c(F)c3)nn2)[C@H]1O
CID122443461	OC[C@H]1O[C@H](Sc2cccc(Cl)c2)[C@H](O)[C@@H](n2cc(-c3cc(F)c(F)c(F)c3)nn2)[C@H]1O
CID122443477	Cc1ccc(S[C@H]2O[C@H](CO)[C@H](O)[C@H](n3cc(-c4cc(F)c(F)c(F)c4)nn3)[C@H]2O)cc1
CID122443490	OC[C@H]1O[C@H](Oc2ccc(Cl)c(Cl)c2)[C@H](O)[C@@H](n2cc(-c3cc(F)c(F)c(F)c3)nn2)[C@H]1O
CID122443514	CCS[C@H]1O[C@H](CO)[C@H](O)[C@H](n2cc(-c3cc(F)c(F)c(F)c3)nn2)[C@H]1O
CID122443516	OC[C@H]1O[C@H](Sc2ccccc2)[C@H](O)[C@@H](n2cc(-c3cc(F)c(F)c(F)c3)nn2)[C@H]1O
CID126508433	OC[C@@H]1O[C@H](S[C@@H]2O[C@H](CO)[C@H](O)[C@H](n3cc(-c4ccc(F)cc4)nn3)[C@H]2O)[C@@H](O)[C@H](n2cc(-c3ccc(F)cc3)nn2)[C@@H]1O
CID132188488	OC[C@H]1O[C@H](Sc2cccc(Br)c2)[C@H](O)[C@@H](n2cc(-c3cc(F)c(F)c(F)c3)nn2)[C@H]1O
CID134812702	OC[C@H]1O[C@@H](Sc2cccc(Cl)c2)[C@H](O)[C@@H](n2cc(-c3cc(F)c(F)c(F)c3)nn2)[C@H]1O
CID137631879	OC[C@H]1O[C@@H](SS[C@@H]2O[C@H](CO)[C@H](O)[C@H](n3cc(-c4cc(F)cc(F)c4)nn3)[C@H]2O)[C@H](O)[C@@H](n2cc(-c3cc(F)cc(F)c3)nn2)[C@H]1O
CID137632583	OC[C@H]1O[C@@H](SS[C@@H]2O[C@H](CO)[C@H](O)[C@H](n3cc(-c4ccc(F)cc4)nn3)[C@H]2O)[C@H](O)[C@@H](n2cc(-c3ccc(F)cc3)nn2)[C@H]1O
CID137633300	Cc1ccc(S[C@@H]2O[C@H](CO)[C@H](O)[C@H](n3cc(-c4cc(F)cc(F)c4)nn3)[C@H]2O)cc1
CID137634398	Cc1ccc(S[C@@H]2O[C@H](CO)[C@H](O)[C@H](n3cc(-c4ccc(Cl)cc4)nn3)[C@H]2O)cc1
CID137636008	Cc1ccc(S[C@@H]2O[C@H](CO)[C@H](O)[C@H](n3cc(-c4cccc(Cl)c4)nn3)[C@H]2O)cc1
CID137636032	Cc1ccc(S[C@@H]2O[C@H](CO)[C@H](O)[C@H](n3cc(-c4ccccc4F)nn3)[C@H]2O)cc1
CID137636038	O=c1oc2ccc(F)c(F)c2cc1CO[C@H]1[C@@H](O)[C@@H](CO)O[C@@H](SS[C@@H]2O[C@H](CO)[C@H](O)[C@H](n3cc(-c4cc(F)c(F)c(F)c4)nn3)[C@H]2O)[C@@H]1O
CID137636485	Cc1ccc(S[C@@H]2O[C@H](CO)[C@H](O)[C@H](n3cc(-c4ccc(Cl)c(Cl)c4)nn3)[C@H]2O)cc1
CID137639120	O=C(NCc1cn([C@H]2[C@@H](O)[C@@H](CO)O[C@@H](SS[C@@H]3O[C@H](CO)[C@H](O)[C@H](n4cc(-c5cc(F)c(F)c(F)c5)nn4)[C@H]3O)[C@@H]2O)nn1)c1ccc2c(c1)C(=O)OC21c2ccc(O)cc2Oc2cc(O)ccc21
CID137639900	Cc1ccc(S[C@@H]2O[C@H](CO)[C@H](O)[C@H](n3cc(-c4ccc(F)c(C)c4)nn3)[C@H]2O)cc1
CID137642445	O=C(NCc1cn([C@H]2[C@@H](O)[C@@H](CO)O[C@@H](SS[C@@H]3O[C@H](CO)[C@H](O)[C@H](n4cc(-c5cccc(F)c5)nn4)[C@H]3O)[C@@H]2O)nn1)c1ccc2c(c1)C(=O)OC21c2ccc(O)cc2Oc2cc(O)ccc21
CID137644984	OC[C@H]1O[C@@H](SS[C@@H]2O[C@H](CO)[C@H](O)[C@H](n3cc(-c4cccc(F)c4)nn3)[C@H]2O)[C@H](O)[C@@H](n2cc(-c3cccc(F)c3)nn2)[C@H]1O
CID137645144	Cc1ccc(S[C@@H]2O[C@H](CO)[C@H](O)[C@H](n3cc(-c4ccc(F)c(F)c4)nn3)[C@H]2O)cc1
CID137645903	O=c1oc2ccc(F)c(F)c2cc1CO[C@H]1[C@@H](O)[C@@H](CO)O[C@@H](SS[C@@H]2O[C@H](CO)[C@H](O)[C@H](n3cc(-c4cccc(F)c4)nn3)[C@H]2O)[C@@H]1O
CID137648893	O=c1oc2ccc(F)c(F)c2cc1CO[C@H]1[C@@H](O)[C@@H](CO)O[C@@H](SS[C@@H]2O[C@H](CO)[C@H](O)[C@H](OCc3cc4c(F)c(F)ccc4oc3=O)[C@H]2O)[C@@H]1O
CID137650490	CCCCNC(=O)c1cn([C@H]2[C@@H](O)[C@@H](CO)O[C@@H](SS[C@@H]3O[C@H](CO)[C@H](O)[C@H](n4cc(-c5cc(F)c(F)c(F)c5)nn4)[C@H]3O)[C@@H]2O)nn1
CID137651168	Cc1ccc(S[C@@H]2O[C@H](CO)[C@H](O)[C@H](n3cc(-c4ccc(Br)cc4)nn3)[C@H]2O)cc1
CID137651606	OC[C@H]1O[C@@H](SS[C@@H]2O[C@H](CO)[C@H](O)[C@H](n3cc(-c4ccccc4F)nn3)[C@H]2O)[C@H](O)[C@@H](O)[C@H]1O
CID137654864	Cc1ccc(S[C@@H]2O[C@H](CO)[C@H](O)[C@H](n3cc(-c4cccc(F)c4)nn3)[C@H]2O)cc1
CID137655036	Cc1ccc(S[C@@H]2O[C@H](CO)[C@H](O)[C@H](n3cc(-c4cc(F)c(F)c(F)c4)nn3)[C@H]2O)cc1
CID137655629	CCCCNC(=O)c1cn([C@H]2[C@@H](O)[C@@H](CO)O[C@@H](SS[C@@H]3O[C@H](CO)[C@H](O)[C@H](OCc4cc5c(F)c(F)ccc5oc4=O)[C@H]3O)[C@@H]2O)nn1
CID137656955	OC[C@H]1O[C@@H](SS[C@@H]2O[C@H](CO)[C@H](O)[C@H](n3cc(-c4cc(F)c(F)c(F)c4)nn3)[C@H]2O)[C@H](O)[C@@H](n2cc(-c3cc(F)c(F)c(F)c3)nn2)[C@H]1O
CID137657709	OC[C@H]1O[C@@H](SS[C@@H]2O[C@H](CO)[C@H](O)[C@H](n3cc(-c4ccc(F)c(F)c4)nn3)[C@H]2O)[C@H](O)[C@@H](n2cc(-c3ccc(F)c(F)c3)nn2)[C@H]1O
CID137661174	Cc1ccc(S[C@@H]2O[C@H](CO)[C@H](O)[C@H](n3cc(-c4ccccc4)nn3)[C@H]2O)cc1
CID137661718	Cc1ccc(S[C@@H]2O[C@H](CO)[C@H](O)[C@H](n3cc(-c4ccc(F)cc4)nn3)[C@H]2O)cc1
CID137662171	CCCCNC(=O)c1cn([C@H]2[C@@H](O)[C@@H](CO)O[C@@H](SS[C@@H]3O[C@H](CO)[C@H](O)[C@H](n4cc(C(=O)NCCCC)nn4)[C@H]3O)[C@@H]2O)nn1
CID153864294	OC[C@H]1O[C@H](S[C@H]2O[C@H](CO)[C@H](O)[C@H](n3cc(-c4ccccc4C(F)(F)F)nn3)[C@H]2O)[C@H](O)[C@@H](n2cc(-c3ccccc3C(F)(F)F)nn2)[C@H]1O
CID155510379	COc1cccc(N[C@H]2[C@@H](O)[C@@H](CO)O[C@@H](OC)[C@@H]2O)c1
CID155510726	CO[C@@H]1O[C@H](CO)[C@H](O)[C@H](OCc2cc(-c3cccc(F)c3)nc(N)n2)[C@H]1O
CID155512351	CO[C@@H]1O[C@H](CO)[C@H](O)[C@H](OCc2cc(-c3cccc(-c4ccccc4)c3)nc(N)n2)[C@H]1O
CID155513255	COc1ccc(N[C@@H]2[C@@H](O)[C@@H](Sc3ccc(Cl)c(Cl)c3)O[C@H](CO)[C@@H]2O)cc1
CID155515859	CO[C@@H]1O[C@H](CO)[C@H](O)[C@H](OCc2cc(-c3ccccc3F)nc(N)n2)[C@H]1O
CID155518319	CO[C@@H]1O[C@H](CO)[C@H](O)[C@H](Nc2ccc(F)c(F)c2)[C@H]1O
CID155518666	Cc1ccc(N[C@@H]2[C@@H](O)[C@@H](Sc3ccc(Cl)c(Cl)c3)O[C@H](CO)[C@@H]2O)cc1C
CID155519777	CO[C@@H]1O[C@H](CO)[C@H](O)[C@H](Nc2ccc(C)c(C)c2)[C@H]1O
CID155520645	CO[C@@H]1O[C@H](CO)[C@H](O)[C@H](OCc2cc(-c3cccc(C)c3)nc(N)n2)[C@H]1O
CID155523170	CO[C@@H]1O[C@H](CO)[C@H](O)[C@H](OCc2cc(-c3ccc(C)cc3)nc(N)n2)[C@H]1O
CID155523559	CO[C@@H]1O[C@H](CO)[C@H](O)[C@H](OCc2cc(-c3ccc(F)cc3)nc(N)n2)[C@H]1O
CID155527079	C1=CC(=CC=C1C2=NC(=NC(=C2)CO[C@H]3[C@H]([C@H](O[C@@H]([C@@H]3O)SC4=CC(=C(C=C4)Cl)Cl)CO)O)N)Cl
CID155530852	OC[C@H]1O[C@H](Sc2ccc(Cl)c(Cl)c2)[C@H](O)[C@@H](Nc2cccc(Cl)c2)[C@H]1O
CID155537069	COc1ccc(N[C@H]2[C@@H](O)[C@@H](CO)O[C@@H](OC)[C@@H]2O)cc1
CID155538005	CO[C@@H]1O[C@H](CO)[C@H](O)[C@H](OCc2cc(-c3ccc(Br)cc3)nc(N)n2)[C@H]1O
CID155538081	CO[C@@H]1O[C@H](CO)[C@H](O)[C@H](OCc2cc(-c3ccc(-c4ccccc4)cc3)nc(N)n2)[C@H]1O
CID155538998	CO[C@@H]1O[C@H](CO)[C@H](O)[C@H](Nc2cccc(C)c2)[C@H]1O
CID155539183	CO[C@@H]1O[C@H](CO)[C@H](O)[C@H](OCc2cc(-c3ccc4ccccc4c3)nc(N)n2)[C@H]1O
CID155549274	CO[C@@H]1O[C@H](CO)[C@H](O)[C@@H](Nc2ccc(F)c(F)c2)[C@H]1O
CID155551949	CO[C@@H]1O[C@H](CO)[C@H](O)[C@H](OCc2cc(-c3ccc(Cl)cc3)nc(N)n2)[C@H]1O
CID155554378	CO[C@@H]1O[C@H](CO)[C@H](O)[C@H](Nc2ccc(C)cc2)[C@H]1O
CID155554696	COc1cccc(N[C@@H]2[C@@H](O)[C@@H](Sc3ccc(Cl)c(Cl)c3)O[C@H](CO)[C@@H]2O)c1
CID155554894	CO[C@@H]1O[C@H](CO)[C@H](O)[C@H](Nc2ccccc2)[C@H]1O
CID155557796	CO[C@@H]1O[C@H](CO)[C@H](O)[C@H](OCc2cc(-c3cccc4ccccc34)nc(N)n2)[C@H]1O
CID155560737	CO[C@@H]1O[C@H](CO)[C@H](O)[C@H](OCc2cc(-c3ccc(C(C)(C)C)cc3)nc(N)n2)[C@H]1O
CID155563008	CO[C@@H]1O[C@H](CO)[C@H](O)[C@H](Nc2cccc(Cl)c2)[C@H]1O
CID155565083	CO[C@@H]1O[C@H](CO)[C@H](O)[C@H](OCc2cc(-c3cccc(Cl)c3)nc(N)n2)[C@H]1O
CID155566207	CO[C@@H]1O[C@H](CO)[C@H](O)[C@H](OCc2cc(-c3ccccc3)nc(N)n2)[C@H]1O
